# Predicting phenotypes from genetic, environment, management, and historical data using CNNs

**DOI:** 10.1101/2021.05.27.446033

**Authors:** Jacob D. Washburn, Emre Cimen, Guillaume Ramstein, Timothy Reeves, Patrick O’Briant, Greg McLean, Mark Cooper, Graeme Hammer, Edward S. Buckler

## Abstract

Predicting phenotypes from genetic (G), environmental (E), and management (M) conditions is a long-standing challenge with implications to agriculture, medicine, and conservation. Most methods reduce the factors in a dataset (feature engineering) in a subjective and potentially oversimplified manner. Convolutional Neural Networks (CNN) can overcome this by allowing the data itself to determine which factors are most important. CNN models were developed for predicting agronomic yield from a combination of replicated trials and historical yield survey data. The results were more accurate than standard methods when tested on heldout G, E, and M data (r=0.5 vs r=0.4), and performed slightly worse than standard methods when only G was held out (r=0.74 vs r=0.78). Pre-training on historical data increased accuracy by 1-36% compared to trial data alone. Saliency map analysis indicated the CNN has “learned” to prioritize many factors of known agricultural importance.
