## Supplemental Tables for "Predicting phenotypes from genetic, environment, management, and historical data using CNNs"

### Sheet: Table 1
Scenario	Comparison	Method1	Method2	Pearson r % increase	RMSE % decrease
E holdout	With vs. Without Historical	CNN NO HIST	CNN	35.2792	6.82232
E holdout	Worst vs. Best	CGM	CNN	9.49971	26.6026
E holdout	Best BLUP vs Best CNN	GE/GxE BLUP	CNN	N/A	10.1789
G holdout	With vs. Without Historical	CNN NO HIST	CNN	9.34246	8.86757
G holdout	Worst vs. Best	CGM	GE/GxE BLUP	166.663	47.4938
G holdout	Best BLUP vs Best CNN	GE/GxE BLUP	CNN	N/A	N/A
GEM Practical	With vs. Without Historical	CNN NO HIST	CNN	6.3792	N/A
GEM Practical	Worst vs. Best	CGM	CNN NO G	79.5613	26.5305
GEM Practical	Best BLUP vs Best CNN	GE/GxE BLUP	CNN NO HIST	15.2716	8.13717
GEM hard	With vs. Without Historical	CNN NO HIST	CNN	1.04823	2.00088
GEM hard	Worst vs. Best	CGM	E BLUP & CNN	2.52271	15.4563
GEM hard	Best BLUP vs Best CNN	GE/GxE BLUP	CNN	53.1767	3.94812

### Sheet: Sup Table 1
method	scenario	Mean/std	Pearson r	slope	RMSE	Relative RMSE	Normalized RMSE	n_folds
CNN NO GYPSUM	E holdout	Mean	0.314093	0.116319	36.5721	0.306751	0.217269	73
CNN RM MISS SOIL	E holdout	Mean	0.319489	0.116763	36.6957	0.308648	0.218098	73
CNN	E holdout	Mean	0.321948	0.118319	36.8116	0.309713	0.218821	73
CNN NO WEATH	E holdout	Mean	0.318226	0.122896	37.9837	0.321066	0.227334	73
CNN NO G	E holdout	Mean	0.216264	0.048393	38.0664	0.319505	0.226366	73
E BLUP & GE BLUP & GxE BLUP & CNN	E holdout	Mean	0.334038	0.127013	38.6232	0.326211	0.228771	73
CNN NO GYPSUM NO HIST	E holdout	Mean	0.247478	0.070414	38.9708	0.334443	0.237553	73
CNN NO SOIL	E holdout	Mean	0.310463	0.113328	39.0791	0.340712	0.241088	73
CNN NO HIST	E holdout	Mean	0.247313	0.071937	39.2058	0.34039	0.240885	73
CNN RM MISS SOIL NO HIST	E holdout	Mean	0.256748	0.074425	39.5447	0.341665	0.242501	73
CNN NO WEATH NO HIST	E holdout	Mean	0.252038	0.075303	40.3562	0.347989	0.247527	73
CNN NO G NO HIST	E holdout	Mean	0.211424	0.002694	40.4072	0.347884	0.246854	73
GE BLUP	E holdout	Mean	0.324421	0.144401	40.9833	0.344643	0.242011	73
CNN SOIL ONLY NO HIST	E holdout	Mean	-0.00696	-1.26e-10	41.06	0.334952	0.237228	73
CNN NO SOIL NO HIST	E holdout	Mean	0.230335	0.061495	41.1622	0.362154	0.256173	73
GxE BLUP	E holdout	Mean	0.314697	0.163828	41.3948	0.345823	0.241878	73
E BLUP	E holdout	Mean	0.231536	0.081504	42.1823	0.354469	0.248695	73
CNN FIELD ONLY NO HIST	E holdout	Mean	0.232776	0.026454	42.676	0.37274	0.263855	73
CNN FERT ONLY NO HIST	E holdout	Mean	-0.00895	-0.01006	43.776	0.3796	0.271416	73
CNN G ONLY NO HIST	E holdout	Mean	0.284644	0.133911	44.4593	0.398065	0.278902	73
G BLUP	E holdout	Mean	0.213792	0.078652	44.7797	0.400775	0.280744	73
CNN G2F on Hist	E holdout	Mean	0.227758	0.153312	47.3747	0.406994	0.283373	73
CGM FTCal	E holdout	Mean	0.272241	0.108708	49.2266	0.39793	0.283763	73
AUTO CGM	E holdout	Mean	0.294018	0.160541	50.1539	0.402822	0.287354	73
CNN WEATH ONLY NO HIST	E holdout	Mean	-0.01135	-0.00056	53.3743	0.412312	0.307105	73
GxE BLUP	G holdout	Mean	0.782086	0.617779	28.2452	0.202828	0.118146	50
E BLUP & GE BLUP & GxE BLUP & CNN	G holdout	Mean	0.76984	0.566635	28.9915	0.208215	0.121262	50
GE BLUP	G holdout	Mean	0.760045	0.582602	29.4732	0.211683	0.123342	50
E BLUP	G holdout	Mean	0.74483	0.558232	30.2955	0.217627	0.126721	50
CNN	G holdout	Mean	0.740785	0.507928	30.6068	0.219803	0.128009	50
CNN RM MISS SOIL	G holdout	Mean	0.740715	0.510563	30.6122	0.219839	0.128027	50
CNN NO GYPSUM	G holdout	Mean	0.738943	0.505022	30.7116	0.220539	0.128455	50
CNN NO SOIL	G holdout	Mean	0.739244	0.500434	30.7124	0.22057	0.128461	50
CNN NO G	G holdout	Mean	0.719638	0.475639	31.6968	0.227657	0.132486	50
CNN NO WEATH	G holdout	Mean	0.710329	0.474123	32.0115	0.229884	0.133896	50
CNN NO HIST	G holdout	Mean	0.709269	0.468216	32.0877	0.230459	0.134207	50
CNN NO GYPSUM NO HIST	G holdout	Mean	0.708356	0.467301	32.122	0.230705	0.134329	50
CNN RM MISS SOIL NO HIST	G holdout	Mean	0.707356	0.46532	32.168	0.23103	0.134518	50
CNN NO SOIL NO HIST	G holdout	Mean	0.704834	0.462865	32.2699	0.231749	0.134962	50
CNN NO WEATH NO HIST	G holdout	Mean	0.688094	0.44356	33.0165	0.237085	0.138079	50
CNN NO G NO HIST	G holdout	Mean	0.685809	0.431527	33.1909	0.23844	0.138768	50
CNN SOIL ONLY NO HIST	G holdout	Mean	0.612551	0.369952	35.9563	0.258281	0.15025	50
CNN FERT ONLY NO HIST	G holdout	Mean	0.609273	0.327638	36.2506	0.260394	0.151605	50
CNN FIELD ONLY NO HIST	G holdout	Mean	0.457665	0.193567	40.5015	0.290901	0.169276	50
G BLUP	G holdout	Mean	0.237305	0.061173	44.0277	0.316063	0.184109	50
CNN G ONLY NO HIST	G holdout	Mean	0.236836	0.083139	44.4529	0.319124	0.1859	50
CNN WEATH ONLY NO HIST	G holdout	Mean	0.434058	0.080299	51.4707	0.368912	0.215281	50
CNN G2F on Hist	G holdout	Mean	0.352999	0.333906	51.7706	0.371899	0.216455	50
AUTO CGM	G holdout	Mean	0.293287	0.264403	53.7941	0.386945	0.22015	50
CGM FTCal	G holdout	Mean	0.277538	0.261815	54.4923	0.392329	0.223168	50
CNN SOIL ONLY NO HIST	GEM Practical	Mean	0.487257	0.284379	40.705	0.293035	0.158069	40
CNN & E BLUP	GEM Practical	Mean	0.478755	0.308628	42.9215	0.3092	0.166984	40
CNN RM MISS SOIL	GEM Practical	Mean	0.500502	0.321659	43.0322	0.31074	0.167646	40
CNN	GEM Practical	Mean	0.496057	0.319532	43.3421	0.312916	0.168917	40
CNN NO GYPSUM	GEM Practical	Mean	0.490758	0.316803	43.5376	0.314269	0.169644	40
CNN NO G	GEM Practical	Mean	0.48543	0.294746	43.5474	0.313872	0.169594	40
CNN NO WEATH	GEM Practical	Mean	0.465091	0.317051	44.0414	0.317534	0.171355	40
CNN RM MISS SOIL NO HIST	GEM Practical	Mean	0.429952	0.271358	44.1112	0.318228	0.171699	40
CNN NO GYPSUM NO HIST	GEM Practical	Mean	0.434514	0.273456	44.2223	0.319096	0.172145	40
CNN NO HIST	GEM Practical	Mean	0.423799	0.268188	44.3537	0.319855	0.172552	40
CNN FIELD ONLY NO HIST	GEM Practical	Mean	0.330312	0.149208	44.4419	0.319464	0.17252	40
CNN NO G NO HIST	GEM Practical	Mean	0.416471	0.242538	44.7548	0.322516	0.174266	40
CNN NO SOIL	GEM Practical	Mean	0.430572	0.274987	44.8214	0.322709	0.174304	40
CNN NO WEATH NO HIST	GEM Practical	Mean	0.397357	0.267145	44.9498	0.323617	0.174654	40
CNN NO SOIL NO HIST	GEM Practical	Mean	0.392924	0.257027	45.2818	0.326232	0.176036	40
E BLUP	GEM Practical	Mean	0.391907	0.297723	46.0006	0.330859	0.178625	40
GE BLUP	GEM Practical	Mean	0.404532	0.330166	46.5664	0.336352	0.181174	40
CNN FERT ONLY NO HIST	GEM Practical	Mean	0.32782	0.201803	48.13	0.347068	0.187225	40
GxE BLUP	GEM Practical	Mean	0.387492	0.326866	48.3164	0.350357	0.188251	40
G BLUP	GEM Practical	Mean	0.076562	0.02262	48.4	0.348922	0.188046	40
CNN G2F on Hist	GEM Practical	Mean	0.362793	0.298427	48.7749	0.354286	0.190547	40
CNN G ONLY NO HIST	GEM Practical	Mean	0.005598	0.001248	52.6601	0.378331	0.203932	40
CGM FTCal	GEM Practical	Mean	0.282184	0.261868	55.2823	0.398313	0.215157	40
CNN WEATH ONLY NO HIST	GEM Practical	Mean	0.203435	0.062795	55.9676	0.397211	0.215601	40
AUTO CGM	GEM Practical	Mean	0.285107	0.26895	57.2193	0.4109	0.223101	40
E BLUP & CNN	GEM hard	Mean	0.203989	0.058405	44.5912	0.352389	0.252233	49
CNN NO SOIL	GEM hard	Mean	0.200569	0.057661	45.4961	0.365447	0.255981	49
CNN NO GYPSUM	GEM hard	Mean	0.202842	0.053247	45.6538	0.365846	0.256466	49
CNN RM MISS SOIL	GEM hard	Mean	0.18711	0.048217	46.0639	0.368711	0.259106	49
CNN	GEM hard	Mean	0.204193	0.056174	46.5101	0.375772	0.262717	49
E BLUP	GEM hard	Mean	0.175191	0.060635	46.7347	0.363433	0.264199	49
CNN NO SOIL NO HIST	GEM hard	Mean	0.09852	0.014945	46.782	0.377424	0.261499	49
CNN NO WEATH	GEM hard	Mean	0.208835	0.052309	46.9275	0.375019	0.26404	49
CNN G2F on Hist	GEM hard	Mean	0.231044	0.121905	47.0509	0.377004	0.26486	49
CNN NO HIST	GEM hard	Mean	0.093212	0.010518	47.0609	0.376227	0.262218	49
CNN FIELD ONLY NO HIST	GEM hard	Mean	0.2013	0.024357	47.2258	0.376879	0.263332	49
CNN NO GYPSUM NO HIST	GEM hard	Mean	0.096073	0.010444	47.3795	0.38014	0.2639	49
CNN NO G	GEM hard	Mean	0.196119	0.033647	47.7739	0.381068	0.269631	49
CNN RM MISS SOIL NO HIST	GEM hard	Mean	0.095209	0.014078	47.8203	0.38402	0.268084	49
CNN NO G NO HIST	GEM hard	Mean	0.128347	-0.01127	47.8684	0.384905	0.268716	49
GxE BLUP	GEM hard	Mean	0.133305	0.070612	48.4218	0.381975	0.273469	49
CNN NO WEATH NO HIST	GEM hard	Mean	0.105604	0.013475	48.8439	0.392375	0.273519	49
GE BLUP	GEM hard	Mean	0.140791	0.073226	48.852	0.387157	0.276825	49
G BLUP	GEM hard	Mean	0.059445	0.014159	49.1906	0.392566	0.274427	49
CNN FERT ONLY NO HIST	GEM hard	Mean	-0.01098	-0.02939	51.9696	0.414568	0.284777	49
CGM FTCal	GEM hard	Mean	0.19897	0.10323	52.7434	0.412404	0.292607	49
CNN WEATH ONLY NO HIST	GEM hard	Mean	0.001718	0.000962	54.021	0.395682	0.290637	49
CNN G ONLY NO HIST	GEM hard	Mean	0.020008	0.008354	55.2154	0.41967	0.30135	49
AUTO CGM	GEM hard	Mean	0.135692	0.091007	56.0093	0.43335	0.310268	49
CNN SOIL ONLY NO HIST	GEM hard	Mean	-0.01805	-0.01724	61.1274	0.475614	0.33985	49
CNN NO GYPSUM	E holdout	Std	0.201227	0.148312	9.24837	0.325864	0.22578	73
CNN RM MISS SOIL	E holdout	Std	0.190325	0.143517	9.41592	0.326823	0.225742	73
CNN	E holdout	Std	0.174865	0.136327	9.40564	0.327304	0.226099	73
CNN NO WEATH	E holdout	Std	0.186178	0.160544	10.0047	0.369595	0.257214	73
CNN NO G	E holdout	Std	0.197368	0.10292	9.61173	0.341612	0.235862	73
E BLUP & GE BLUP & GxE BLUP & CNN	E holdout	Std	0.199775	0.208174	10.4787	0.33303	0.226284	73
CNN NO GYPSUM NO HIST	E holdout	Std	0.199294	0.085574	11.5146	0.421262	0.295113	73
CNN NO SOIL	E holdout	Std	0.205253	0.173245	13.1122	0.446031	0.311766	73
CNN NO HIST	E holdout	Std	0.1969	0.080159	12.2964	0.444367	0.310747	73
CNN RM MISS SOIL NO HIST	E holdout	Std	0.187655	0.074636	12.9755	0.443837	0.311074	73
CNN NO WEATH NO HIST	E holdout	Std	0.196324	0.089096	13.7635	0.455315	0.320087	73
CNN NO G NO HIST	E holdout	Std	0.208934	0.036945	11.8858	0.441596	0.308751	73
GE BLUP	E holdout	Std	0.202817	0.242093	11.7554	0.345431	0.234528	73
CNN SOIL ONLY NO HIST	E holdout	Std	0.058013	1.66e-09	8.76369	0.272131	0.182685	73
CNN NO SOIL NO HIST	E holdout	Std	0.199981	0.106844	15.2498	0.505903	0.354296	73
GxE BLUP	E holdout	Std	0.196539	0.250805	12.3603	0.319098	0.212126	73
E BLUP	E holdout	Std	0.191645	0.216215	12.2957	0.351519	0.237814	73
CNN FIELD ONLY NO HIST	E holdout	Std	0.158995	0.047326	15.4034	0.505596	0.352824	73
CNN FERT ONLY NO HIST	E holdout	Std	0.15396	0.102658	15.2054	0.534119	0.376012	73
CNN G ONLY NO HIST	E holdout	Std	0.17011	0.082808	15.3994	0.601041	0.417561	73
G BLUP	E holdout	Std	0.146441	0.058795	15.4742	0.604846	0.419993	73
CNN G2F on Hist	E holdout	Std	0.152234	0.434789	17.288	0.460649	0.313673	73
CGM FTCal	E holdout	Std	0.200223	0.124461	26.5487	0.338611	0.231283	73
AUTO CGM	E holdout	Std	0.200966	0.145562	26.7779	0.336276	0.229502	73
CNN WEATH ONLY NO HIST	E holdout	Std	0.180024	0.038561	18.5702	0.371421	0.271002	73
GxE BLUP	G holdout	Std	0.027536	0.037124	1.78802	0.016498	0.011012	50
E BLUP & GE BLUP & GxE BLUP & CNN	G holdout	Std	0.028993	0.036773	2.03865	0.018461	0.011794	50
GE BLUP	G holdout	Std	0.030904	0.040248	2.02697	0.018609	0.012509	50
E BLUP	G holdout	Std	0.033855	0.043634	2.33538	0.021099	0.012919	50
CNN	G holdout	Std	0.032518	0.035105	2.17777	0.019407	0.012435	50
CNN RM MISS SOIL	G holdout	Std	0.034714	0.039815	2.27156	0.019939	0.012692	50
CNN NO GYPSUM	G holdout	Std	0.033525	0.035077	2.10109	0.018798	0.012359	50
CNN NO SOIL	G holdout	Std	0.033141	0.03214	2.14095	0.019337	0.012499	50
CNN NO G	G holdout	Std	0.035788	0.04093	2.54856	0.022234	0.012992	50
CNN NO WEATH	G holdout	Std	0.038104	0.037593	2.30834	0.020388	0.013251	50
CNN NO HIST	G holdout	Std	0.039702	0.036191	2.22552	0.020244	0.01301	50
CNN NO GYPSUM NO HIST	G holdout	Std	0.039184	0.038088	2.26281	0.020433	0.012918	50
CNN RM MISS SOIL NO HIST	G holdout	Std	0.039749	0.035203	2.23201	0.020218	0.012835	50
CNN NO SOIL NO HIST	G holdout	Std	0.040932	0.038188	2.26096	0.020232	0.013102	50
CNN NO WEATH NO HIST	G holdout	Std	0.042875	0.04044	2.40737	0.020966	0.013651	50
CNN NO G NO HIST	G holdout	Std	0.03994	0.037545	2.46391	0.022572	0.013334	50
CNN SOIL ONLY NO HIST	G holdout	Std	0.042703	0.04278	2.78456	0.024811	0.014121	50
CNN FERT ONLY NO HIST	G holdout	Std	0.039337	0.033052	2.56969	0.023623	0.014629	50
CNN FIELD ONLY NO HIST	G holdout	Std	0.057545	0.031513	2.95548	0.026495	0.015595	50
G BLUP	G holdout	Std	0.102546	0.029861	2.53017	0.022631	0.015983	50
CNN G ONLY NO HIST	G holdout	Std	0.091694	0.035415	2.86037	0.024798	0.017065	50
CNN WEATH ONLY NO HIST	G holdout	Std	0.113765	0.034474	3.08473	0.017423	0.019721	50
CNN G2F on Hist	G holdout	Std	0.058098	0.062255	3.32528	0.032261	0.019028	50
AUTO CGM	G holdout	Std	0.080617	0.072096	4.59748	0.037548	0.023688	50
CGM FTCal	G holdout	Std	0.077277	0.071759	4.57967	0.039263	0.025145	50
CNN SOIL ONLY NO HIST	GEM Practical	Std	0.084031	0.091316	2.68308	0.022979	0.01535	40
CNN & E BLUP	GEM Practical	Std	0.034941	0.052803	3.93857	0.034272	0.022108	40
CNN RM MISS SOIL	GEM Practical	Std	0.050396	0.031965	4.90781	0.046632	0.026593	40
CNN	GEM Practical	Std	0.040169	0.044457	5.08627	0.047332	0.027681	40
CNN NO GYPSUM	GEM Practical	Std	0.044685	0.043241	5.11287	0.046932	0.0273	40
CNN NO G	GEM Practical	Std	0.056164	0.044356	4.75551	0.040983	0.02582	40
CNN NO WEATH	GEM Practical	Std	0.049148	0.04766	5.09307	0.044422	0.026114	40
CNN RM MISS SOIL NO HIST	GEM Practical	Std	0.04441	0.043953	4.52356	0.04226	0.024734	40
CNN NO GYPSUM NO HIST	GEM Practical	Std	0.042273	0.039886	4.54926	0.042973	0.024947	40
CNN NO HIST	GEM Practical	Std	0.048767	0.047492	4.67985	0.042306	0.024542	40
CNN FIELD ONLY NO HIST	GEM Practical	Std	0.124918	0.048304	4.62753	0.030105	0.020764	40
CNN NO G NO HIST	GEM Practical	Std	0.050435	0.046338	4.43389	0.038436	0.024853	40
CNN NO SOIL	GEM Practical	Std	0.115197	0.071548	7.13127	0.054004	0.031629	40
CNN NO WEATH NO HIST	GEM Practical	Std	0.069726	0.055921	4.77404	0.037972	0.023319	40
CNN NO SOIL NO HIST	GEM Practical	Std	0.071428	0.057509	5.02976	0.041745	0.024696	40
E BLUP	GEM Practical	Std	0.062989	0.083657	2.98305	0.021652	0.017239	40
GE BLUP	GEM Practical	Std	0.054795	0.086097	2.82056	0.037773	0.020539	40
CNN FERT ONLY NO HIST	GEM Practical	Std	0.084569	0.060138	3.91843	0.038603	0.023507	40
GxE BLUP	GEM Practical	Std	0.062518	0.076887	4.65356	0.056733	0.026895	40
G BLUP	GEM Practical	Std	0.077689	0.025066	3.55818	0.035807	0.020576	40
CNN G2F on Hist	GEM Practical	Std	0.132104	0.112041	4.73721	0.061022	0.031357	40
CNN G ONLY NO HIST	GEM Practical	Std	0.08644	0.045298	4.17664	0.024622	0.016454	40
CGM FTCal	GEM Practical	Std	0.067585	0.050802	5.45808	0.042434	0.024898	40
CNN WEATH ONLY NO HIST	GEM Practical	Std	0.222187	0.07407	12.3564	0.054869	0.041793	40
AUTO CGM	GEM Practical	Std	0.093663	0.07139	6.39124	0.034434	0.022098	40
E BLUP & CNN	GEM hard	Std	0.244342	0.105968	11.7137	0.164736	0.103179	49
CNN NO SOIL	GEM hard	Std	0.238318	0.120227	14.5056	0.20322	0.116773	49
CNN NO GYPSUM	GEM hard	Std	0.224943	0.099115	14.7804	0.20467	0.112592	49
CNN RM MISS SOIL	GEM hard	Std	0.228172	0.104737	14.1832	0.200959	0.112686	49
CNN	GEM hard	Std	0.216495	0.091086	14.4944	0.21581	0.116824	49
E BLUP	GEM hard	Std	0.244874	0.161076	14.2427	0.158865	0.117869	49
CNN NO SOIL NO HIST	GEM hard	Std	0.212931	0.107903	14.82	0.213104	0.110992	49
CNN NO WEATH	GEM hard	Std	0.240434	0.133442	15.069	0.205944	0.115147	49
CNN G2F on Hist	GEM hard	Std	0.205439	0.155365	14.0154	0.193667	0.111036	49
CNN NO HIST	GEM hard	Std	0.225039	0.087415	14.6455	0.20154	0.106528	49
CNN FIELD ONLY NO HIST	GEM hard	Std	0.231919	0.075432	13.9003	0.200771	0.103017	49
CNN NO GYPSUM NO HIST	GEM hard	Std	0.234214	0.119725	15.029	0.212089	0.109183	49
CNN NO G	GEM hard	Std	0.262216	0.114569	14.8478	0.200917	0.117203	49
CNN RM MISS SOIL NO HIST	GEM hard	Std	0.201289	0.104393	15.7875	0.217488	0.118303	49
CNN NO G NO HIST	GEM hard	Std	0.310493	0.082892	15.9299	0.220128	0.122038	49
GxE BLUP	GEM hard	Std	0.216048	0.152824	13.4172	0.168757	0.111592	49
CNN NO WEATH NO HIST	GEM hard	Std	0.227261	0.132753	15.0366	0.217307	0.114032	49
GE BLUP	GEM hard	Std	0.22791	0.170414	13.4865	0.178041	0.114448	49
G BLUP	GEM hard	Std	0.147489	0.069193	12.7536	0.213775	0.101673	49
CNN FERT ONLY NO HIST	GEM hard	Std	0.27383	0.149058	17.8251	0.230808	0.108503	49
CGM FTCal	GEM hard	Std	0.187855	0.123832	23.4015	0.216854	0.138488	49
CNN WEATH ONLY NO HIST	GEM hard	Std	0.286494	0.078242	21.0796	0.124498	0.100277	49
CNN G ONLY NO HIST	GEM hard	Std	0.140053	0.09806	14.1707	0.153737	0.082856	49
AUTO CGM	GEM hard	Std	0.16595	0.123238	22.3934	0.202725	0.133233	49
CNN SOIL ONLY NO HIST	GEM hard	Std	0.236195	0.252554	23.9364	0.227792	0.156501	49
CNN NO GYPSUM	E holdout	Overall	0.61226	0.392438	37.7078	0.267501	0.112006	N/A
CNN RM MISS SOIL	E holdout	Overall	0.608347	0.39218	37.8684	0.26864	0.112484	N/A
CNN	E holdout	Overall	0.605332	0.38821	37.9783	0.269419	0.11281	N/A
CNN NO WEATH	E holdout	Overall	0.575428	0.387506	39.2617	0.278524	0.116622	N/A
CNN NO G	E holdout	Overall	0.567785	0.336414	39.245	0.278405	0.116572	N/A
E BLUP & GE BLUP & GxE BLUP & CNN	E holdout	Overall	0.565142	0.406714	40.0006	0.283766	0.118817	N/A
CNN NO GYPSUM NO HIST	E holdout	Overall	0.529321	0.322942	40.6139	0.288116	0.120639	N/A
CNN NO SOIL	E holdout	Overall	0.517489	0.327513	41.1916	0.292215	0.122355	N/A
CNN NO HIST	E holdout	Overall	0.51768	0.316754	41.0637	0.291307	0.121975	N/A
CNN RM MISS SOIL NO HIST	E holdout	Overall	0.503937	0.3169	41.5914	0.295051	0.123542	N/A
CNN NO WEATH NO HIST	E holdout	Overall	0.484289	0.321581	42.6082	0.302264	0.126563	N/A
CNN NO G NO HIST	E holdout	Overall	0.477027	0.267844	42.0961	0.298631	0.125041	N/A
GE BLUP	E holdout	Overall	0.525285	0.420342	42.6136	0.302303	0.126579	N/A
CNN SOIL ONLY NO HIST	E holdout	Overall	0.488265	0.294633	41.9723	0.297753	0.124674	N/A
CNN NO SOIL NO HIST	E holdout	Overall	0.441142	0.281104	43.86	0.311144	0.130281	N/A
GxE BLUP	E holdout	Overall	0.523619	0.435187	43.1765	0.306296	0.128251	N/A
E BLUP	E holdout	Overall	0.488352	0.383117	43.9142	0.311529	0.130442	N/A
CNN FIELD ONLY NO HIST	E holdout	Overall	0.354938	0.185209	45.335	0.321608	0.134662	N/A
CNN FERT ONLY NO HIST	E holdout	Overall	0.351186	0.214464	46.3075	0.328507	0.137551	N/A
CNN G ONLY NO HIST	E holdout	Overall	0.204479	0.067057	47.0162	0.333535	0.139656	N/A
G BLUP	E holdout	Overall	0.148717	0.036331	47.3433	0.335855	0.140628	N/A
CNN G2F on Hist	E holdout	Overall	0.336674	0.261959	50.3899	0.357468	0.149677	N/A
CGM FTCal	E holdout	Overall	0.309709	0.272248	53.206	0.377325	0.158042	N/A
AUTO CGM	E holdout	Overall	0.329735	0.297432	53.4351	0.378955	0.158722	N/A
CNN WEATH ONLY NO HIST	E holdout	Overall	0.311978	0.108647	56.4707	0.400605	0.167739	N/A
GxE BLUP	G holdout	Overall	0.783366	0.617021	28.2998	0.202819	0.084373	N/A
E BLUP & GE BLUP & GxE BLUP & CNN	G holdout	Overall	0.770809	0.56498	29.0562	0.20824	0.086628	N/A
GE BLUP	G holdout	Overall	0.761029	0.581243	29.5358	0.211677	0.088058	N/A
E BLUP	G holdout	Overall	0.744928	0.555457	30.3746	0.217688	0.090559	N/A
CNN	G holdout	Overall	0.74124	0.5062	30.6764	0.219851	0.091459	N/A
CNN RM MISS SOIL	G holdout	Overall	0.740696	0.508256	30.6891	0.219942	0.091496	N/A
CNN NO GYPSUM	G holdout	Overall	0.739244	0.503306	30.7762	0.220567	0.091756	N/A
CNN NO SOIL	G holdout	Overall	0.739801	0.498797	30.7788	0.220585	0.091764	N/A
CNN NO G	G holdout	Overall	0.71859	0.471917	31.7875	0.227814	0.094771	N/A
CNN NO WEATH	G holdout	Overall	0.710969	0.472435	32.087	0.22996	0.095664	N/A
CNN NO HIST	G holdout	Overall	0.709888	0.46651	32.1571	0.230463	0.095873	N/A
CNN NO GYPSUM NO HIST	G holdout	Overall	0.709053	0.465715	32.1935	0.230724	0.095982	N/A
CNN RM MISS SOIL NO HIST	G holdout	Overall	0.708175	0.463906	32.2362	0.231029	0.096109	N/A
CNN NO SOIL NO HIST	G holdout	Overall	0.70581	0.461395	32.3401	0.231774	0.096419	N/A
CNN NO WEATH NO HIST	G holdout	Overall	0.688381	0.441304	33.0951	0.237185	0.09867	N/A
CNN NO G NO HIST	G holdout	Overall	0.68532	0.428259	33.2702	0.23844	0.099192	N/A
CNN SOIL ONLY NO HIST	G holdout	Overall	0.610802	0.366588	36.0525	0.25838	0.107487	N/A
CNN FERT ONLY NO HIST	G holdout	Overall	0.607207	0.324012	36.3298	0.260368	0.108314	N/A
CNN FIELD ONLY NO HIST	G holdout	Overall	0.453983	0.190453	40.5976	0.290954	0.121038	N/A
G BLUP	G holdout	Overall	0.248971	0.064399	44.0977	0.316038	0.131473	N/A
CNN G ONLY NO HIST	G holdout	Overall	0.239494	0.085914	44.5393	0.319204	0.132789	N/A
CNN WEATH ONLY NO HIST	G holdout	Overall	0.41153	0.082118	51.5614	0.369529	0.153725	N/A
CNN G2F on Hist	G holdout	Overall	0.355547	0.334622	51.8595	0.371666	0.154614	N/A
AUTO CGM	G holdout	Overall	0.293228	0.266144	53.9861	0.387555	0.160954	N/A
CGM FTCal	G holdout	Overall	0.279101	0.264825	54.6752	0.392693	0.163008	N/A
CNN SOIL ONLY NO HIST	GEM Practical	Overall	0.4745	0.270718	40.7668	0.292919	0.121093	N/A
CNN & E BLUP	GEM Practical	Overall	0.418381	0.269335	43.0842	0.309569	0.127976	N/A
CNN RM MISS SOIL	GEM Practical	Overall	0.417682	0.275194	43.3525	0.311498	0.128773	N/A
CNN	GEM Practical	Overall	0.410592	0.271618	43.6439	0.313591	0.129639	N/A
CNN NO GYPSUM	GEM Practical	Overall	0.404113	0.268466	43.8865	0.315334	0.130359	N/A
CNN NO G	GEM Practical	Overall	0.388593	0.242405	43.7985	0.314702	0.130098	N/A
CNN NO WEATH	GEM Practical	Overall	0.398421	0.274034	44.4008	0.31903	0.131887	N/A
CNN RM MISS SOIL NO HIST	GEM Practical	Overall	0.375826	0.238838	44.3783	0.318869	0.13182	N/A
CNN NO GYPSUM NO HIST	GEM Practical	Overall	0.374059	0.23847	44.472	0.319541	0.132099	N/A
CNN NO HIST	GEM Practical	Overall	0.368723	0.235311	44.6344	0.320709	0.132581	N/A
CNN FIELD ONLY NO HIST	GEM Practical	Overall	0.304547	0.143205	44.5451	0.320067	0.132316	N/A
CNN NO G NO HIST	GEM Practical	Overall	0.337399	0.201308	44.971	0.323127	0.133581	N/A
CNN NO SOIL	GEM Practical	Overall	0.361703	0.239912	45.3056	0.325531	0.134575	N/A
CNN NO WEATH NO HIST	GEM Practical	Overall	0.365834	0.243908	45.1844	0.32466	0.134215	N/A
CNN NO SOIL NO HIST	GEM Practical	Overall	0.347971	0.228497	45.5394	0.327211	0.135269	N/A
E BLUP	GEM Practical	Overall	0.366259	0.267051	46.0585	0.330941	0.136811	N/A
GE BLUP	GEM Practical	Overall	0.387952	0.314244	46.684	0.335436	0.138669	N/A
CNN FERT ONLY NO HIST	GEM Practical	Overall	0.23081	0.144873	48.3798	0.34762	0.143706	N/A
GxE BLUP	GEM Practical	Overall	0.365478	0.316149	48.637	0.349468	0.14447	N/A
G BLUP	GEM Practical	Overall	0.036057	0.013368	48.5207	0.348632	0.144125	N/A
CNN G2F on Hist	GEM Practical	Overall	0.332729	0.2692	49.1321	0.353025	0.145941	N/A
CNN G ONLY NO HIST	GEM Practical	Overall	0.002859	0.001504	52.74	0.378949	0.156658	N/A
CGM FTCal	GEM Practical	Overall	0.250699	0.237415	55.5467	0.399494	0.164995	N/A
CNN WEATH ONLY NO HIST	GEM Practical	Overall	0.097678	0.032958	56.8895	0.408764	0.168983	N/A
AUTO CGM	GEM Practical	Overall	0.232357	0.221622	57.5342	0.413862	0.170898	N/A
E BLUP & CNN	GEM hard	Overall	0.328973	0.196101	46.0737	0.336183	0.159596	N/A
CNN NO SOIL	GEM hard	Overall	0.260438	0.152539	47.7076	0.348104	0.165256	N/A
CNN NO GYPSUM	GEM hard	Overall	0.248469	0.141911	47.9402	0.349802	0.166062	N/A
CNN RM MISS SOIL	GEM hard	Overall	0.247432	0.142368	48.1554	0.351372	0.166807	N/A
CNN	GEM hard	Overall	0.213456	0.113229	48.6722	0.355143	0.168597	N/A
E BLUP	GEM hard	Overall	0.344938	0.278973	48.8145	0.356181	0.16909	N/A
CNN NO SOIL NO HIST	GEM hard	Overall	0.207832	0.120303	49.0276	0.357736	0.169828	N/A
CNN NO WEATH	GEM hard	Overall	0.221857	0.138509	49.2405	0.359289	0.170566	N/A
CNN G2F on Hist	GEM hard	Overall	0.314297	0.234176	49.0532	0.357922	0.169917	N/A
CNN NO HIST	GEM hard	Overall	0.195771	0.1108	49.2426	0.359305	0.170573	N/A
CNN FIELD ONLY NO HIST	GEM hard	Overall	0.139451	0.070297	49.1889	0.358913	0.170387	N/A
CNN NO GYPSUM NO HIST	GEM hard	Overall	0.171955	0.097817	49.6596	0.362347	0.172017	N/A
CNN NO G	GEM hard	Overall	0.185374	0.111126	49.983	0.364707	0.173138	N/A
CNN RM MISS SOIL NO HIST	GEM hard	Overall	0.19769	0.127249	50.3085	0.367082	0.174265	N/A
CNN NO G NO HIST	GEM hard	Overall	0.135172	0.0719	50.3981	0.367736	0.174575	N/A
GxE BLUP	GEM hard	Overall	0.340546	0.295837	50.2098	0.366362	0.173923	N/A
CNN NO WEATH NO HIST	GEM hard	Overall	0.137974	0.082159	51.0608	0.372571	0.176871	N/A
GE BLUP	GEM hard	Overall	0.371715	0.348751	50.6428	0.369522	0.175423	N/A
G BLUP	GEM hard	Overall	-0.03628	-0.01436	50.7844	0.370554	0.175913	N/A
CNN FERT ONLY NO HIST	GEM hard	Overall	0.004752	0.002909	54.8826	0.400457	0.190109	N/A
CGM FTCal	GEM hard	Overall	0.26373	0.259779	56.264	0.410659	0.194895	N/A
CNN WEATH ONLY NO HIST	GEM hard	Overall	-0.07044	-0.02449	57.9098	0.422546	0.200596	N/A
CNN G ONLY NO HIST	GEM hard	Overall	-0.03592	-0.0185	56.9689	0.41568	0.197336	N/A
AUTO CGM	GEM hard	Overall	0.224924	0.222309	58.2329	0.425094	0.201715	N/A
CNN SOIL ONLY NO HIST	GEM hard	Overall	-0.0989	-0.0878	65.5578	0.47835	0.227088	N/A

### Sheet: Sup Table 2
Data Type	G2F	Historical
Weather	93	72482
Soil	31	2481
Management/Fertility	93	No Data
Cultivars	1885	No Data
Yield	38951	78040
